# Schistosome esophageal gland factor MEG-8.2 drives host cell lysis and interacts with host immune proteins

**DOI:** 10.1101/2024.11.15.623777

**Authors:** Pallavi Yadav, Sabona B. Simbassa, Ryan Sloan, Phillip A. Newmark, Jayhun Lee

## Abstract

Schistosomes are blood flukes that ingest large amounts of host blood during their intra-mammalian stage. The ingested blood contains leukocytes that can be harmful, yet the parasites survive inside the host for decades, reflecting superb immune evasion mechanisms that remain poorly understood. Our previous work discovered that FoxA, a forkhead transcription factor, drives the production of the esophageal gland, an anterior digestive organ essential for degrading the ingested leukocytes and for *in vivo* survival. However, a comprehensive molecular makeup of the esophageal gland remains unclear. Importantly, which of the esophageal gland factors are responsible for degrading the ingested leukocytes, their mechanism of action, and how such a function relates to parasite survival and immune evasion remains unknown. Here, we identify additional esophageal gland genes by taking a comparative transcriptomics approach to identify transcripts altered in *foxA* knockdown adult schistosomes. A targeted RNAi screen coupled with biochemistry reveals that specific domains of the micro-exon gene MEG-8.2, can drive host cell lysis in a concentration-dependent manner. Using pull-down assays coupled with mass spectrometry, we discover that MEG-8.2 interacts with several host membrane and extracellular proteins that play important roles in activating innate and/or adaptive immunity. Together, our findings suggest a dual role for MEG-8.2 in effectively lysing the ingested cells in the esophageal lumen and interacting with specific host proteins to neutralize or suppress the host immunity. These findings lay an important foundation for exploiting esophageal gland factors to treat schistosomiasis.
