## Supplementary material for "Schistosome esophageal gland factor MEG-8.2 drives host cell lysis and interacts with host immune proteins": Table S3

### Sheet: Sheet1
Gene ID	Gene Name	Purpose	Forward Sequence	Reverse Sequence
Smp_085840	meg-4	ISH/dsRNA	TTCTTAGCGTTTACTCAGACATTGA	ATGATATAGCTCTTGGAAACAATTC
Smp_307240	A10.3(meg-4 family)	ISH/dsRNA	AATTGGAATCTTCAGTTTGCTT	TCGTAATAGTATTTTGGCAAGTTGA
Smp_171190	meg-8.1	ISH/dsRNA	GAATCAGGAATCCAAGTAAATTATCA	TCAAGAATGATGTTCTGAAAAGG
Smp_172180	meg-8.2	ISH/dsRNA	GCTTGGTTTATTCTGCATAGCC	TTGTTCATCAATGATCTTTTCTTT
Smp_331380	meg-8.3	ISH/dsRNA	TTCGATTATAACAAACGCTAATGC	TCAAAATGGAAGAATTTTGGTT
Smp_266940	meg-8.4	ISH/dsRNA	TGGGATATGCACTTGGAACC	ACACTGAAGCTGAGCCGAAT
Smp_176020	meg-11	ISH/dsRNA	TCTTTACCTATGTTCAATGTGATGG	AAAAACGTATGCTGCTACCG
Smp_010550	meg-15	ISH/dsRNA	TGTTGAATAGATTCATAGTGATTTTGG	ATGAAATATCTTATTAGCTGGTGTTTT
Smp_123100	meg-32.1	ISH/dsRNA	TCGACAATGATACAATATGTTATAGGG	AAATGACCATTGATCAGTCCAA
Smp_123200	meg-32.2	ISH/dsRNA	GCATCACTATCATCATCCCCATC	GATCAATCCAAGAACAATCATAAAGA
Smp_318200	hypothetical (meg)	ISH/dsRNA	TCTGGTGACTTTATTCTCATGTGT	TGTTTTTCAAAGGGTTGCTTTT
Smp_325680	hypothetical (meg)	ISH/dsRNA	CTCCCAAATGCCTTGAAAAA	GCTCATTGTACATGCATTATAACCTT
Smp_347900	hypothetical (meg)	ISH/dsRNA	TTTTCTGTTACTATTTTCCGTTTTCC	AGACATGATTTATTTTTACCACCAA
Smp_300070/80	val-7	ISH/dsRNA	TTGGTGCTAGGATACATTTACGAA	AACAGGTTAAATTCATGGGAGGT
Smp_010880 / Smp_132470	Aspartyl peptidase	ISH	CCATTGGAAAGATCCGATTC	GCATCAGCCAGTCCAATTCT
Smp_031180	phospholipase A	ISH/dsRNA	CCTGGTCTAGGAGGGACTCA	GCGTTTATCAGCTAAAATTGGAA
Smp_132480	A1A peptidase	ISH/dsRNA	AAATCCGATTCATTGCTTGC	CGTCACCAAGAATCCAAACA
Smp_335890	peptidase A1	ISH/dsRNA	AAATTCCACTTCACCCGTTG	TGACATTCCAACTGCCCATA
Smp_328980	cystatin	ISH/dsRNA	TGTTTAAGTTTTGGTCAAGTTTTCC	CAATACTGACAATGGATTATGTTTCA
Smp_142980	ppt1	ISH/dsRNA	TATGGAATGGGGTTGGTAGC	CCTAAACGATCTTCAGTGTATAGAACA
Smp_151220	hexosyltransferase	ISH/dsRNA	CAAACTGGCCACCGTCTACT	CTATATCGGGTCCCCCACTT
Smp_167280	natterin-4	ISH/dsRNA	GACGTGATGGATTTTGTCCA	TCAATGTTTCTGCCACACAAG
Smp_315060	annexin	ISH/dsRNA	ACCCACTCAATGCTCACTGT	CTGACGAGTTCTTTGGGAAG
Smp_300720	tsp	ISH/dsRNA	TGTTCGTTGCAAAAAGTCATACA	AACTGCCTTCACTCCAATGC
Smp_331700	foxA	dsRNA	TGGACCATCCATTTTCATTG	GAGGGTGTTGTGGAGGAGAA
Smp_307220	meg-4	dsRNA	ACGGAAGTCCACTTGACGAT	TTGCACAAACTTCTCGACCA
Smp_125320	meg-9	dsRNA	TCAATTCATTACAGGTTTCGTTG	TCCAGGAAAAACCAACTTCTTC
Smp_124000	meg-14	dsRNA	AGGTTCTTTTGGACTGTCACAC	AAAACCAATCACTTCCCCAAT
Smp_331310	hypothetical protein-(meg)	dsRNA	CGTCATTGAATATTGGCTTCTGT	TTGGTTGCCCAGTAGTCTTCA
Smp_132470	A1A peptidase	dsRNA	CATATTTACTTGGTGAAATTGTGAAAA	TGTGGTTCAAAAGGTGACATACA
Smp_335900	A1A peptidase	dsRNA	GTGGGAACTCCACCTCAAAA	GCATCAGCCAGTCCAATTCT
Smp_331590	secreted protein	dsRNA	AGTTGTCTGTTGGGCGTAGT	TTGGGTAGTTTTATTGTAACATGGA
Smp_337100	annexin	dsRNA	CAGCCAAAAATAGTCCCCAAT	GCATCATCCATGTGTCTGGT
Smp_331700	foxA	qPCR	TCATCCCCAACAGAAAACAA	TTCTCACCTGTAGTCAATGTGGT
Smp_307220	meg-4	qPCR	TGGGTTTGATTATTTCACAAGG	TCCTCTTCGGTGAATTGTTTC
Smp_307240	meg-4	qPCR	TTTGCTTATTTCACAAGAATATGG	TCCTCTTCGGTGAATTGTTTC
Smp_172180	meg-8.2	qPCR	ATCCTCAGACAGTAGCTCTGGAA	TCTTCTTCTCCGAAAATACTGTTG
Smp_331380	meg-8.3	qPCR	AAAGTCCGAACACGAGCACT	GAATTCACTCTCTTTTGGTGGA
Smp_124000	meg-14	qPCR	CCAAACCTTCACCTGCTAAA	TCCAAGTACGATAGGGACAGC
Smp_010550	meg-15	qPCR	CAAGGTCAAAGAGATCCACCA	TTGCGGTTGTATGCTGAGAC
Smp_123100	meg-32.1	qPCR	TCGATTTTTGGGGACGATAC	GATTGATGAAATGGCCAACC
Smp_123200	meg-32.2	qPCR	CATCCCCATCCTAATCATCG	TGAACCAGATGTCGTTGTCG
Smp_300070/80	val-7	qPCR	TCGCCGATACCACACATATT	GGCATATTTACCCCCTGGTC
Smp_315060	annexin	qPCR	TTGATTGATTTGTGGGGTGA	AAAATCTTCTGTCGGTTTTCCA
Smp_167280	natterin-4	qPCR	AGCGTTTGACGGTAATGTCC	AAGTAGGCGCATGAATGACC
Smp_142980	ppt1	qPCR	GACACGGTATTTCGGTCGAT	GTTGCATTTTTGGGCTAACG
Smp_132480	A1A peptidase	qPCR	AATCAAGCGTTCGGTGAAAT	TTGCCAGTAAATTCGGGAAC
Smp_151220	hexosyltransferase	qPCR	CGTGCTCCGGACTTAATTGT	TTGGATAGGGGATACCCACA
Smp_172180	MEG-8.2_Full	Protein expression	GGTTCCGCGTGGATCCATGGCCGGTACAGTTTCAAAA	GATGCGGCCGCTCGAGTTAAGTGGAGAAGATTTTGGCA
Smp_172180	MEG-8.2-Δα3	Protein expression	GGTTCCGCGTGGATCCATGGCCGGTACAGTTTCAAAA	GATGCGGCCGCTCGAGTTAATCACTGTCTTTAGGTGGA
Smp_172180	MEG-8.2-ΔL3α3	Protein expression	GGTTCCGCGTGGATCCATGGCCGGTACAGTTTCAAAA	GATGCGGCCGCTCGAGTTAGAAAATACTGTTGAATTTATTC
Smp_172180	MEG-8.2-Δα2L3α3	Protein expression	GGTTCCGCGTGGATCCATGGCCGGTACAGTTTCAAAA	GATGCGGCCGCTCGAGTTACAATGAAAGACTTTTAGCCT
Smp_172180	MEG-8.2-ΔL2halfα2L3α3	Protein expression	GGTTCCGCGTGGATCCATGGCCGGTACAGTTTCAAAA	GATGCGGCCGCTCGAGTTACTTATTATTCGTTCCAGAGC
Smp_172180	MEG-8.2-ΔL2α2L3α3	Protein expression	GGTTCCGCGTGGATCCATGGCCGGTACAGTTTCAAAA	GATGCGGCCGCTCGAGTTAAAACATGGAAGTAAACGAATT
Smp_172180	MEG-8.2-Δα1L2α2L3α3	Protein expression	GGTTCCGCGTGGATCCATGGCCGGTACAGTTTCAAAA	GATGCGGCCGCTCGAGTTATGATGGTTCTTCTTGATGG
Smp_171190	MEG-8.1	Protein expression	GGTTCCGCGTGGATCCGAACATACAACATCAGGAATCA	GATGCGGCCGCTCGAGTTAACTTCCCAGTAATAAGTTTTT
Smp_331380	MEG-8.3	Protein expression	GGTTCCGCGTGGATCCCCAACAAACCCGAGCACCG	GATGCGGCCGCTCGAGTCAAAATGGAAGAATTTTGGTTAA
Smp_266940	MEG-8.4	Protein expression	GGTTCCGCGTGGATCCGAAACAGTTCAAAAAAATATTACAA	GATGCGGCCGCTCGAGTTTCAATGCATGATCATTTTGA
